# Single-cell RNA sequencing reveals micro-evolution of the stickleback immune system

**DOI:** 10.1101/2021.12.20.473470

**Authors:** Lauren E. Fuess, Daniel I. Bolnick

## Abstract

Pathogenic infection is an important driver of many ecological processes. Furthermore, variability in immune function is an important driver of differential infection outcomes. New evidence would suggest that immune variation extends to broad cellular structure of immune systems. However, variability at such broad levels is traditionally difficult to detect in non-model systems. Here we leverage single cell transcriptomic approaches to document signatures of microevolution of immune system structure in a natural system, the three-spined stickleback (*Gasterosteus aculeatus*). We sampled nine adult fish from three populations with variability in resistance to a cestode parasite, *Schistocephalus solidus*, to create the first comprehensive immune cell atlas for *G. aculeatus*. Eight major immune cell types, corresponding to major vertebrate immune cells, were identified. We were also able to document significant variation in both abundance and expression profiles of the individual immune cell types, among the three populations of fish. This variability may contribute to observed variability in parasite susceptibility. Finally, we demonstrate that identified cell type markers can be used to reinterpret traditional transcriptomic data. Combined our study demonstrates the power of single cell sequencing to not only document evolutionary phenomena (i.e. microevolution of immune cells), but also increase the power of traditional transcriptomic datasets.
