## Supplemental File 2 for "Single-cell RNA sequencing reveals micro-evolution of the stickleback immune system"

### Sheet: Hematopoetic_Cells
FeatureID	FeatureName	Hematopoietic Cells Average	Hematopoietic Cells Log2 Fold Change	Hematopoietic Cells P-Value
ENSGACG00000004690	si:ch1073-406l10.2	1.47967	3.31571	2.49934e-34
ENSGACG00000007536	ENSGACG00000007536	2.52252	2.90142	1.90758e-26
ENSGACG00000007379	stmn1b	3.82363	2.70788	8.59468e-23
ENSGACG00000014618	h2afva	3.3883	1.71187	9.17003e-09
ENSGACG00000005726	pcna	1.30205	1.68652	1.8359e-08
ENSGACG00000016482	hmgb2a	3.93033	1.66866	2.59481e-08
ENSGACG00000004373	dkc1	1.28278	1.64981	3.90377e-08
ENSGACG00000008815	nop56	1.22719	1.42913	3.67854e-06
ENSGACG00000012635	ENSGACG00000012635	1.24163	1.41134	5.40453e-06
ENSGACG00000008411	ENSGACG00000008411	1.6683	1.24417	9.25705e-05
ENSGACG00000003641	ahcy	1.18817	1.21681	0.000139828
ENSGACG00000005201	SNRPD1	1.01238	1.19891	0.000182736
ENSGACG00000005778	dap1b	1.82563	1.16544	0.000302127
ENSGACG00000003471	tubb2b	1.10163	1.08798	0.00090517
ENSGACG00000001108	ENSGACG00000001108	8.81415	1.08135	0.000956494
ENSGACG00000020494	cct6a	1.02187	1.0297	0.00191223
ENSGACG00000015499	rplp2l	9.23304	0.975909	0.00365448
ENSGACG00000001460	ENSGACG00000001460	1.44612	0.930091	0.00635904
ENSGACG00000014681	CCT2	1.584	0.896331	0.00907193
ENSGACG00000017191	eef1da	2.3725	0.867877	0.0123153
ENSGACG00000010080	cct3	1.49599	0.862057	0.0131236
ENSGACG00000003262	snrpb	1.28319	0.85333	0.0143957
ENSGACG00000008983	ENSGACG00000008983	1.86348	0.833058	0.0177812
ENSGACG00000003572	pabpc1a	1.72017	0.781414	0.0289433
ENSGACG00000019847	cct7	1.74941	0.779411	0.0294766
ENSGACG00000009066	tcp1	1.22554	0.767181	0.0328603
ENSGACG00000014559	rpl3	10.8566	0.748262	0.0387102
ENSGACG00000009280	ENSGACG00000009280	8.39296	0.727507	0.0462131
ENSGACG00000017491	rpl12	15.9365	0.725953	0.0468361
ENSGACG00000012539	rpl22l1	2.11094	0.714708	0.0516574
ENSGACG00000017702	eef1g	8.12593	0.708177	0.0543637
ENSGACG00000017755	ran	1.50342	0.700705	0.0578039
ENSGACG00000013530	hsp90ab1	11.4499	0.689211	0.0629151
ENSGACG00000013073	rpl10	12.6701	0.655833	0.081573
ENSGACG00000009225	ENSGACG00000009225	2.93805	0.65288	0.0834301

### Sheet: Neutrophils
FeatureID	FeatureName	Neutrophils Average	Neutrophils Log2 Fold Change	Neutrophils P-Value
ENSGACG00000005566	ENSGACG00000005566	8.14827	3.76591	6.58107e-49
ENSGACG00000020547	alox5ap	4.14505	3.62025	8.64744e-46
ENSGACG00000004882	ENSGACG00000004882	6.29236	3.58379	5.82528e-45
ENSGACG00000014415	npsn	59.2288	3.56175	1.48689e-44
ENSGACG00000012927	ENSGACG00000012927	96.405	3.48998	4.52998e-43
ENSGACG00000007762	alox5a	1.65937	3.49276	4.7761e-43
ENSGACG00000014527	fbp2	11.858	3.42477	1.07631e-41
ENSGACG00000000834	npsn	5.12965	3.41947	1.76945e-41
ENSGACG00000017166	mpx	2.01758	3.41578	1.88405e-41
ENSGACG00000005562	ENSGACG00000005562	2.54583	3.38998	1.07868e-40
ENSGACG00000012951	ENSGACG00000012951	5.51147	3.35865	2.7195e-40
ENSGACG00000011880	pygl	5.09541	3.3184	1.69656e-39
ENSGACG00000009214	cpa1	7.99138	3.3183	1.70643e-39
ENSGACG00000000675	lta4h	6.1795	3.29958	3.89947e-39
ENSGACG00000009964	tktb	17.0828	3.26922	1.62643e-38
ENSGACG00000003056	g6pd	4.55965	3.22295	1.45509e-37
ENSGACG00000007164	pgd	17.4199	3.20291	3.43909e-37
ENSGACG00000016593	actb1	11.3391	3.13268	9.1162e-36
ENSGACG00000007744	gpia	5.13856	3.08578	7.95895e-35
ENSGACG00000006997	alas1	1.27507	2.89147	5.8724e-31
ENSGACG00000017200	taldo1	13.1209	2.79335	3.23128e-29
ENSGACG00000015634	scinlb	3.85678	2.70937	1.19471e-27
ENSGACG00000000326	ENSGACG00000000326	36.1452	2.54657	9.41603e-25
ENSGACG00000016070	ENSGACG00000016070	15.3645	2.50919	4.19969e-24
ENSGACG00000017305	ENSGACG00000017305	1.82048	2.49175	9.41992e-24
ENSGACG00000000546	ENSGACG00000000546	3.68591	2.48278	1.27707e-23
ENSGACG00000014831	ENSGACG00000014831	1.28856	2.36673	1.23671e-21
ENSGACG00000015423	ENSGACG00000015423	3.07796	2.28065	3.01051e-20
ENSGACG00000003679	id4	1.5387	2.27593	3.77898e-20
ENSGACG00000014576	ENSGACG00000014576	31.2091	2.26778	4.58375e-20
ENSGACG00000019142	ENSGACG00000019142	8.09638	2.25033	9.07675e-20
ENSGACG00000001966	ncf2	4.36227	2.20341	5.01131e-19
ENSGACG00000015943	cyba	7.03633	2.10436	1.69966e-17
ENSGACG00000015537	cybb	6.46884	2.09764	2.13728e-17
ENSGACG00000005864	gapdhs	3.98534	2.07733	4.44125e-17
ENSGACG00000007396	eno1a	2.90442	1.97399	1.49617e-15
ENSGACG00000013555	coro1a	5.28443	1.95883	2.44475e-15
ENSGACG00000001123	ENSGACG00000001123	48.9182	1.94706	3.53567e-15
ENSGACG00000020795	pgk1	1.36934	1.93756	5.1068e-15
ENSGACG00000003798	rpe	1.12817	1.9362	5.43341e-15
ENSGACG00000019370	capgb	2.93142	1.90226	1.56409e-14
ENSGACG00000005947	sla1	1.54723	1.83538	1.34613e-13
ENSGACG00000020896	rhogb	5.31742	1.82599	1.73217e-13
ENSGACG00000001577	ENSGACG00000001577	2.48473	1.77767	7.77065e-13
ENSGACG00000020827	ncf1	5.53113	1.76736	1.04839e-12
ENSGACG00000010752	cd63	3.89911	1.76741	1.05924e-12
ENSGACG00000004430	rpia	1.41987	1.7483	1.93928e-12
ENSGACG00000004460	fam49bb	1.609	1.7457	2.06774e-12
ENSGACG00000014503	arpc2	2.93759	1.7156	4.90159e-12
ENSGACG00000018552	sh3bgrl	2.67583	1.70912	5.94785e-12
ENSGACG00000010111	ptpn6	1.77876	1.65183	3.18828e-11
ENSGACG00000004750	cfl1l	7.32808	1.60102	1.28458e-10
ENSGACG00000016657	arpc1b	7.1588	1.601	1.28458e-10
ENSGACG00000017611	arpc3	4.20462	1.57563	2.60447e-10
ENSGACG00000019990	hcls1	1.47485	1.56069	4.02343e-10
ENSGACG00000017044	anxa5b	1.64667	1.53496	8.39928e-10
ENSGACG00000004178	ENSGACG00000004178	1.49188	1.5155	1.36307e-09
ENSGACG00000004252	MYL12B	4.1903	1.50912	1.56922e-09
ENSGACG00000007839	mmp25b	1.60016	1.46514	5.08081e-09
ENSGACG00000013298	arhgdia	5.39251	1.45655	6.09069e-09
ENSGACG00000011212	ENSGACG00000011212	5.9452	1.42461	1.377e-08
ENSGACG00000007959	lcp1	8.97828	1.41449	1.75349e-08
ENSGACG00000001519	itgb2	2.05878	1.40513	2.25575e-08
ENSGACG00000011976	ENSGACG00000011976	2.02828	1.37975	4.17043e-08
ENSGACG00000011886	rap1aa	1.16395	1.37411	4.8556e-08
ENSGACG00000007836	ENSGACG00000007836	41.8861	1.36753	5.51018e-08
ENSGACG00000007176	ENSGACG00000007176	1.56687	1.36828	5.57104e-08
ENSGACG00000008944	ENSGACG00000008944	1.58928	1.36545	5.90949e-08
ENSGACG00000020358	tagln2	2.59959	1.34645	9.15567e-08
ENSGACG00000011811	COX7A2	1.37333	1.29065	3.33413e-07
ENSGACG00000020286	prdx5	1.95478	1.22842	1.32978e-06
ENSGACG00000014908	arl6ip1	1.30672	1.16232	5.32272e-06
ENSGACG00000013901	zgc:92027	1.63763	1.14662	7.25745e-06
ENSGACG00000015525	spi1b	1.68181	1.1433	7.80255e-06
ENSGACG00000013220	tmem176l.1	2.22919	1.12606	1.09963e-05
ENSGACG00000007843	ptprc	1.84425	1.10615	1.61586e-05
ENSGACG00000020333	msna	1.9723	1.0844	2.46103e-05
ENSGACG00000009846	arpc4	2.95119	1.02949	6.76135e-05
ENSGACG00000005779	ENSGACG00000005779	1.25919	0.939093	0.000331025
ENSGACG00000013244	ENSGACG00000013244	1.20203	0.92754	0.000400244
ENSGACG00000010458	BRK1	1.66001	0.922547	0.00043209
ENSGACG00000001512	DBI	1.5546	0.911096	0.000523129
ENSGACG00000013470	CTSS	2.89467	0.884576	0.000797464
ENSGACG00000020925	mt-nd1	5.75753	0.729295	0.00725945
ENSGACG00000004818	ENSGACG00000004818	1.3468	0.725473	0.00766843
ENSGACG00000020929	mt-nd2	6.14342	0.696226	0.011019
ENSGACG00000011650	tegt	1.09831	0.685072	0.0126935
ENSGACG00000012607	ENSGACG00000012607	1.38399	0.633772	0.023333
ENSGACG00000006229	fkbp2	1.21125	0.631898	0.0239077
ENSGACG00000020940	ENSGACG00000020940	18.5635	0.623712	0.026012
ENSGACG00000020938	mt-co2	73.1732	0.610601	0.0299717
ENSGACG00000001954	ENSGACG00000001954	1.63832	0.608644	0.0307107
ENSGACG00000017032	cfl1	1.84223	0.593929	0.0360226
ENSGACG00000000860	ENSGACG00000000860	9.46825	0.564825	0.0482418
ENSGACG00000014009	si:ch211-79k12.1	1.0551	0.564942	0.0484267
ENSGACG00000010310	ppdpfb	2.47802	0.556162	0.0527304
ENSGACG00000009305	atp5if1b	1.97983	0.541354	0.0609352
ENSGACG00000020942	mt-co3	29.2781	0.528768	0.0685352
ENSGACG00000019287	ENSGACG00000019287	2.72016	0.516463	0.076972
ENSGACG00000017701	ENSGACG00000017701	1.02837	0.490698	0.0970344

### Sheet: APCs
FeatureID	FeatureName	Antigen Presenting Myeloid Cells Average	Antigen Presenting Myeloid Cells Log2 Fold Change	Antigen Presenting Myeloid Cells P-Value
ENSGACG00000018430	ENSGACG00000018430	3.64074	7.74519	2.48188e-172
ENSGACG00000012665	ENSGACG00000012665	13.8325	7.57895	7.87954e-167
ENSGACG00000018429	ENSGACG00000018429	3.91667	7.38341	4.80767e-160
ENSGACG00000010912	ENSGACG00000010912	1.09871	7.50183	2.70687e-159
ENSGACG00000003555	ENSGACG00000003555	6.04494	7.21979	7.29668e-155
ENSGACG00000003403	ENSGACG00000003403	2.28611	6.92304	5.69586e-143
ENSGACG00000016267	ENSGACG00000016267	1.17746	6.9121	2.4139e-141
ENSGACG00000003551	ENSGACG00000003551	7.24944	6.73668	1.83514e-137
ENSGACG00000008033	krt18b	2.68466	6.62311	1.0312e-133
ENSGACG00000003794	krt8	3.04704	6.56789	2.22714e-131
ENSGACG00000016266	tmem176	1.62853	6.47468	3.26523e-128
ENSGACG00000019078	cxcl19	1.80489	6.0503	3.48684e-109
ENSGACG00000008514	ENSGACG00000008514	2.30727	5.7768	1.34237e-104
ENSGACG00000017988	ENSGACG00000017988	1.29258	5.7415	4.36999e-103
ENSGACG00000018502	sprb	1.62536	5.58816	2.30927e-98
ENSGACG00000009620	ctsl.1	1.35916	5.63515	1.10598e-96
ENSGACG00000008819	ENSGACG00000008819	4.65347	5.16294	6.25002e-85
ENSGACG00000020024	epdl1	1.15739	5.02975	3.08953e-75
ENSGACG00000006358	ENSGACG00000006358	3.60147	4.75077	2.116e-69
ENSGACG00000012609	ENSGACG00000012609	1.35139	4.31145	2.18473e-58
ENSGACG00000017697	ENSGACG00000017697	1.03659	4.14238	9.24947e-54
ENSGACG00000020061	S100P	2.01958	4.03588	1.33204e-49
ENSGACG00000002813	glud1b	1.51612	3.58994	2.93825e-40
ENSGACG00000003825	ENSGACG00000003825	1.25966	3.43766	2.87609e-36
ENSGACG00000004084	cndp2	1.3109	3.34068	1.99318e-34
ENSGACG00000012167	lgmn	1.21734	3.24567	2.79055e-32
ENSGACG00000003266	ENSGACG00000003266	4.37031	2.94601	2.44481e-26
ENSGACG00000013795	csf3r	3.86307	2.91746	9.41311e-26
ENSGACG00000003218	ctsa	1.01895	2.64688	1.09774e-20
ENSGACG00000005772	zgc:152830	1.38126	2.62004	2.74036e-20
ENSGACG00000001884	ENSGACG00000001884	1.12839	2.58772	1.0084e-19
ENSGACG00000007985	ctsc	1.32759	2.58815	1.39425e-19
ENSGACG00000017163	ENSGACG00000017163	4.31319	2.48862	4.83056e-18
ENSGACG00000007298	tspan36	1.49942	2.35052	5.12965e-16
ENSGACG00000015519	ifi30	1.49483	2.30541	2.32892e-15
ENSGACG00000007718	npc2	1.05856	2.28402	4.70852e-15
ENSGACG00000010476	fosab	2.57765	2.26971	7.7132e-15
ENSGACG00000007518	gstr	1.64746	2.18653	1.08336e-13
ENSGACG00000018609	clta	1.48083	1.99459	2.67842e-11
ENSGACG00000000350	ENSGACG00000000350	3.32912	1.93627	1.39447e-10
ENSGACG00000007476	fuca1.2	1.14894	1.91531	2.36525e-10
ENSGACG00000018016	cd74a	9.38934	1.82384	2.4018e-09
ENSGACG00000000344	ENSGACG00000000344	4.33617	1.80663	3.6502e-09
ENSGACG00000000330	ENSGACG00000000330	1.31042	1.74174	1.82271e-08
ENSGACG00000010801	ENSGACG00000010801	9.39637	1.71295	3.34528e-08
ENSGACG00000017070	anxa4	2.62105	1.64991	1.2876e-07
ENSGACG00000005108	psap	4.51476	1.57298	6.73204e-07
ENSGACG00000005841	ENSGACG00000005841	1.25993	1.55264	1.08348e-06
ENSGACG00000000850	ENSGACG00000000850	1.31624	1.45649	6.54224e-06
ENSGACG00000007723	si:dkey-262k9.4	1.47637	1.30124	9.50468e-05
ENSGACG00000007989	itm2bb	5.31429	1.2982	9.78582e-05
ENSGACG00000005975	ENSGACG00000005975	2.68432	1.26485	0.000183697
ENSGACG00000015475	atp6v1g1	2.22142	1.14674	0.000942049
ENSGACG00000013470	CTSS	3.76694	1.05751	0.00305882
ENSGACG00000019326	ponzr1	3.01108	1.04745	0.00346177
ENSGACG00000013667	lgals9l6	1.2335	1.02946	0.00436698
ENSGACG00000006710	ENSGACG00000006710	2.94017	1.00669	0.00574644
ENSGACG00000017028	ENSGACG00000017028	4.04733	0.930216	0.013157
ENSGACG00000002408	aprt	1.10581	0.864194	0.0261707
ENSGACG00000017044	anxa5b	1.54417	0.754108	0.0700796
ENSGACG00000007839	mmp25b	1.49347	0.714638	0.0950912

### Sheet: Bcells
FeatureID	FeatureName	B-Cells Average	B-Cells Log2 Fold Change	B-Cells P-Value
ENSGACG00000012769	ENSGACG00000012769	18.391	5.55224	1.06017e-81
ENSGACG00000010720	ENSGACG00000010720	1.41023	4.51654	3.54043e-59
ENSGACG00000009519	ENSGACG00000009519	2.03151	4.13775	4.18154e-50
ENSGACG00000015680	swap70a	3.5818	3.44191	1.22577e-34
ENSGACG00000003230	cd79a	1.19401	3.42982	3.15687e-34
ENSGACG00000012781	ENSGACG00000012781	1.98168	3.18496	4.4358e-29
ENSGACG00000015958	irf8	1.96445	3.14289	3.34987e-28
ENSGACG00000004949	ENSGACG00000004949	2.37311	3.10103	2.35629e-27
ENSGACG00000005778	dap1b	3.09825	2.24969	1.10121e-13
ENSGACG00000010801	ENSGACG00000010801	10.5119	1.90603	1.25169e-09
ENSGACG00000000330	ENSGACG00000000330	1.44335	1.89855	1.62811e-09
ENSGACG00000000344	ENSGACG00000000344	4.30159	1.72341	8.32201e-08
ENSGACG00000017163	ENSGACG00000017163	3.23899	1.68103	2.26859e-07
ENSGACG00000018016	cd74a	8.5307	1.54779	2.74421e-06
ENSGACG00000001804	zgc:162944	1.1186	1.40448	3.4301e-05
ENSGACG00000015628	ENSGACG00000015628	1.25896	1.36938	6.19624e-05
ENSGACG00000000082	ENSGACG00000000082	1.17459	1.27949	0.000237155
ENSGACG00000017482	rpl36a	27.8481	1.26636	0.000276649
ENSGACG00000004699	rpl35a	20.2567	1.25096	0.000346083
ENSGACG00000000350	ENSGACG00000000350	2.33202	1.11229	0.00226344
ENSGACG00000001460	ENSGACG00000001460	1.56918	1.02717	0.00599355
ENSGACG00000015169	rpl31	27.3719	0.99697	0.00811292
ENSGACG00000002767	rpl7	27.5711	0.981877	0.00950692
ENSGACG00000017042	rps17	11.6512	0.967516	0.0109994
ENSGACG00000003653	zgc:64051	5.24686	0.957877	0.0121074
ENSGACG00000019181	rps15a	26.5661	0.925845	0.0166582
ENSGACG00000008736	rps24	21.4389	0.920487	0.0175414
ENSGACG00000020906	rps14	30.0587	0.907328	0.0198875
ENSGACG00000000474	rpl23	33.383	0.895368	0.0221129
ENSGACG00000009814	rps18	22.0966	0.859784	0.0305435
ENSGACG00000011547	rpl18	18.2044	0.84808	0.0337012
ENSGACG00000015752	rpl13	18.1655	0.841941	0.0356371
ENSGACG00000015568	rps28	11.1188	0.837336	0.0371989
ENSGACG00000016089	rpl28	18.973	0.832911	0.0386261
ENSGACG00000011558	rps27a	30.748	0.832146	0.0388658
ENSGACG00000014154	si:dkey-159f12.2	22.482	0.823663	0.0417513
ENSGACG00000019593	rpl34	20.4549	0.810959	0.0464708
ENSGACG00000019805	btg1	1.71112	0.80382	0.0493514
ENSGACG00000015957	RPL7A	25.1844	0.797816	0.0516397
ENSGACG00000017440	rpl39	16.803	0.782192	0.0584232
ENSGACG00000005108	psap	3.10419	0.783048	0.058461
ENSGACG00000003995	rplp1	24.8817	0.77288	0.0627259
ENSGACG00000017481	gtpbp4	2.1663	0.768127	0.0653868
ENSGACG00000004230	RPL5	10.8088	0.76378	0.0675348
ENSGACG00000012484	zgc:171772	20.1679	0.761724	0.068475
ENSGACG00000004926	rps10	19.5062	0.757389	0.0708417
ENSGACG00000017164	rps3a	18.9102	0.751123	0.0741845
ENSGACG00000003110	rpl21	17.4284	0.750988	0.0742453
ENSGACG00000002035	rpl8	23.6772	0.748861	0.0755181
ENSGACG00000013435	rpl17	25.4311	0.748106	0.0757626
ENSGACG00000016123	rpl37	10.956	0.746545	0.0767371
ENSGACG00000018103	rack1	12.3463	0.732727	0.0852915
ENSGACG00000002118	rpl11	11.096	0.726421	0.0891844
ENSGACG00000000590	rpl18a	13.2522	0.724557	0.0903574
ENSGACG00000013384	rps3	13.0436	0.720044	0.0933671
ENSGACG00000008262	fance	14.4108	0.716933	0.0953774

### Sheet: RBCs
FeatureID	FeatureName	Erythrocytes Average	Erythrocytes Log2 Fold Change	Erythrocytes P-Value
ENSGACG00000009211	ENSGACG00000009211	1.79932	6.04831	2.88936e-93
ENSGACG00000013895	ENSGACG00000013895	112.438	5.61173	1.97947e-80
ENSGACG00000017383	aqp1a.1	1.16893	5.61806	1.3924e-79
ENSGACG00000014487	zgc:163057	1.84164	5.52975	1.81333e-77
ENSGACG00000006807	alas2	2.02043	5.37716	6.65095e-73
ENSGACG00000007312	ENSGACG00000007312	1.15659	5.37113	5.49819e-72
ENSGACG00000014492	hbae5	191.438	5.22288	7.7463e-69
ENSGACG00000017373	ENSGACG00000017373	1.06529	5.26802	8.81397e-69
ENSGACG00000020086	ENSGACG00000020086	18.3147	5.16934	1.25518e-66
ENSGACG00000013918	HBE1	211.14	5.08928	8.19872e-65
ENSGACG00000013902	ENSGACG00000013902	66.5963	5.03546	3.18842e-63
ENSGACG00000006448	tmem205	2.66465	4.74124	2.50283e-54
ENSGACG00000009622	slc4a1a	1.05905	4.60708	3.14872e-48
ENSGACG00000015484	fth1b	64.6153	4.01832	9.44586e-37
ENSGACG00000014131	ENSGACG00000014131	1.18562	3.67123	4.05013e-29
ENSGACG00000012552	blvrb	1.10843	3.6206	3.53431e-28
ENSGACG00000015628	ENSGACG00000015628	3.77295	3.52854	1.09899e-26
ENSGACG00000004652	ENSGACG00000004652	1.22374	1.45299	0.00327963
ENSGACG00000011456	ada	1.38828	1.12568	0.0621241
ENSGACG00000020581	sod1	1.21614	1.11897	0.0652253

### Sheet: Thrombocytes
FeatureID	FeatureName	Platelets Average	Platelets Log2 Fold Change	Platelets P-Value
ENSGACG00000002393	ENSGACG00000002393	9.24582	11.2035	2.3455e-108
ENSGACG00000005985	tagln	3.83129	11.7017	2.7762e-95
ENSGACG00000006204	ENSGACG00000006204	2.07077	10.5474	1.53433e-76
ENSGACG00000004588	boka	1.14003	10.3881	3.19859e-68
ENSGACG00000019168	myh11a	1.00707	10.4022	8.95169e-68
ENSGACG00000019471	rbpms	1.29515	9.24266	6.84376e-52
ENSGACG00000016865	TPM4	1.66696	8.90404	9.14719e-50
ENSGACG00000019128	ENSGACG00000019128	1.08832	7.48586	1.07894e-22
ENSGACG00000018028	spock3	1.55615	6.63651	2.0339e-19
ENSGACG00000018844	fgl2a	1.50198	6.57472	1.77311e-18
ENSGACG00000010218	gata1a	1.92796	5.28903	8.90951e-09
ENSGACG00000006153	rap1ab	3.11723	4.5137	7.26709e-05
ENSGACG00000008037	zgc:56095	3.94209	4.15424	0.00108156
ENSGACG00000005413	rhoca	1.29762	4.0535	0.00120948
ENSGACG00000018584	tln1	2.2382	3.90411	0.00498881
ENSGACG00000019085	f13a1b	4.56259	3.71152	0.0134668
ENSGACG00000016924	fermt3b	3.21326	3.30931	0.0742369

### Sheet: Fibroblasts
FeatureID	FeatureName	Fibroblasts Average	Fibroblasts Log2 Fold Change	Fibroblasts P-Value
ENSGACG00000006511	col1a2	4.65395	12.5065	8.16209e-50
ENSGACG00000019806	dcn	11.9884	11.9594	8.16209e-50
ENSGACG00000020298	pcolcea	13.8531	12.2413	1.93557e-47
ENSGACG00000005143	col1a1a	2.73487	12.7606	8.64378e-43
ENSGACG00000004515	ENSGACG00000004515	19.7346	11.7223	6.67941e-39
ENSGACG00000006673	rbp4	5.47752	11.595	6.9763e-38
ENSGACG00000003361	col1a1b	4.16447	11.4878	1.70331e-37
ENSGACG00000012518	col6a2	1.95015	11.3341	2.64182e-36
ENSGACG00000006921	ENSGACG00000006921	6.51086	11.2707	6.82686e-35
ENSGACG00000003661	FBLN1	1.70153	11.9659	5.51577e-34
ENSGACG00000006905	c7a	4.1567	11.8447	5.47603e-33
ENSGACG00000011970	ENSGACG00000011970	6.54971	11.8353	4.42312e-32
ENSGACG00000019945	ptn	5.11235	11.403	2.13326e-31
ENSGACG00000003205	selenbp1	1.67822	10.5538	8.5237e-30
ENSGACG00000018299	si:ch211-156l18.7	9.23797	11.7749	9.80668e-29
ENSGACG00000015825	aldh1a2	1.29751	9.72891	3.97692e-25
ENSGACG00000002475	ptgdsb.1	7.38882	9.66324	2.622e-23
ENSGACG00000014744	gstt1a	1.1732	9.61489	1.42202e-22
ENSGACG00000012231	ENSGACG00000012231	6.32439	9.44077	1.58634e-20
ENSGACG00000004517	alpl	1.16543	9.92474	3.48546e-20
ENSGACG00000019128	ENSGACG00000019128	2.94465	8.76803	9.14245e-20
ENSGACG00000004482	stmn4	1.28974	10.2037	4.17049e-19
ENSGACG00000002997	ENSGACG00000002997	2.68826	8.80065	7.25203e-19
ENSGACG00000003398	icn	4.9958	8.69278	8.78909e-14
ENSGACG00000007933	c4b	6.41763	7.80971	2.75069e-13
ENSGACG00000001880	slco2b1	1.21205	7.53435	1.83185e-11
ENSGACG00000008834	steap4	2.97573	8.46577	6.33537e-11
ENSGACG00000004210	nid1a	1.15766	7.11695	8.47078e-10
ENSGACG00000013002	ENSGACG00000013002	2.15216	8.00707	4.51825e-09
ENSGACG00000003457	fabp11a	1.14989	6.95916	6.31103e-08
ENSGACG00000001423	PLA1A	2.8048	6.46188	2.68102e-07
ENSGACG00000004701	ENSGACG00000004701	2.5484	7.47614	3.73588e-07
ENSGACG00000019081	ENSGACG00000019081	1.82584	8.02722	5.64892e-07
ENSGACG00000011445	proza	1.18097	5.96058	2.31458e-05
ENSGACG00000011546	anxa1a	1.88023	5.04251	0.00292842
ENSGACG00000015164	ENSGACG00000015164	4.66172	5.00039	0.0038933
ENSGACG00000002393	ENSGACG00000002393	1.49175	5.15829	0.00725645
ENSGACG00000017697	ENSGACG00000017697	2.89803	3.79198	0.0925657
ENSGACG00000006492	cpn1	1.08773	3.77628	0.0977612

### Sheet: NKCs
FeatureID	FeatureName	Natural Killer Cells Average	Natural Killer Cells Log2 Fold Change	Natural Killer Cells P-Value
ENSGACG00000020069	ENSGACG00000020069	30.2667	8.87329	3.98393e-76
ENSGACG00000001633	ENSGACG00000001633	1.33458	8.32261	4.3635e-51
ENSGACG00000018539	sh2d1ab	1.52546	6.26986	8.45133e-23
ENSGACG00000009229	nkl.4	3.46709	7.92731	1.35327e-20
ENSGACG00000014424	ENSGACG00000014424	1.39247	3.8832	0.000141091
ENSGACG00000005291	ENSGACG00000005291	1.95415	3.40644	0.00922579
ENSGACG00000009575	id3	1.11398	3.12556	0.0226776
ENSGACG00000018050	ENSGACG00000018050	1.34553	3.11163	0.0283762
