## Supplemental File 3 for "Single-cell RNA sequencing reveals micro-evolution of the stickleback immune system"

### Sheet: HCs
FeatureID	FeatureName	GvR_LFC	GvR_pval	GvS_LFC	GvS_pval	RvS_LFC	RvS_pval
ENSGACG00000014415	npsn	2.50203	2.40926e-19	NaN	NaN	-2.54912	2.67437e-10
ENSGACG00000005566	ENSGACG00000005566	2.43955	9.73957e-18	NaN	NaN	-1.88951	1.13687e-05
ENSGACG00000004882	ENSGACG00000004882	2.28692	9.07965e-16	NaN	NaN	-1.56686	0.00048666
ENSGACG00000020286	prdx5	2.07763	1.23504e-15	NaN	NaN	-2.09182	1.51422e-08
ENSGACG00000014527	fbp2	2.11585	1.61171e-15	NaN	NaN	-1.75298	7.80641e-06
ENSGACG00000012927	ENSGACG00000012927	2.11411	1.42899e-14	NaN	NaN	-1.96509	9.81959e-07
ENSGACG00000000675	lta4h	2.05174	2.97793e-14	NaN	NaN	-1.60437	7.78682e-05
ENSGACG00000008253	ENSGACG00000008253	-1.98749	2.62768e-13	NaN	NaN	1.23302	0.000411905
ENSGACG00000004690	si:ch1073-406l10.2	-1.99081	6.91072e-13	-1.61782	4.54918e-05	NaN	NaN
ENSGACG00000013895	ENSGACG00000013895	-1.98624	6.47793e-11	NaN	NaN	2.82663	4.64831e-17
ENSGACG00000009214	cpa1	1.72988	8.12086e-10	NaN	NaN	-1.2312	0.00808507
ENSGACG00000020086	ENSGACG00000020086	-1.91603	1.53091e-09	NaN	NaN	2.24248	9.87998e-10
ENSGACG00000007164	pgd	1.63771	2.28362e-09	NaN	NaN	-1.64673	3.98247e-05
ENSGACG00000011880	pygl	1.64475	2.88267e-09	NaN	NaN	-1.5061	0.000344885
ENSGACG00000012951	ENSGACG00000012951	1.65934	1.03023e-08	NaN	NaN	-3.94071	3.69455e-19
ENSGACG00000003056	g6pd	1.51695	6.67399e-08	NaN	NaN	-1.78152	1.29167e-05
ENSGACG00000016593	actb1	1.46378	1.85567e-07	NaN	NaN	-1.26584	0.00407955
ENSGACG00000007744	gpia	1.40843	6.1853e-07	NaN	NaN	-1.40988	0.00117059
ENSGACG00000015634	scinlb	1.35389	1.85881e-06	NaN	NaN	-1.19551	0.00973228
ENSGACG00000006793	gadd45ga	-1.27453	2.28294e-05	NaN	NaN	1.0383	0.0136296
ENSGACG00000019326	ponzr1	1.17209	4.18104e-05	0.903135	0.0339781	NaN	NaN
ENSGACG00000015943	cyba	1.18106	5.26197e-05	NaN	NaN	NaN	NaN
ENSGACG00000012769	ENSGACG00000012769	1.90659	8.61762e-05	NaN	NaN	-1.64109	0.0846113
ENSGACG00000001834	ENSGACG00000001834	1.07393	0.000286757	1.11641	0.00190649	NaN	NaN
ENSGACG00000015484	fth1b	-1.08075	0.000523761	NaN	NaN	1.08278	0.00459264
ENSGACG00000009964	tktb	1.05603	0.000547335	NaN	NaN	-1.15289	0.0113204
ENSGACG00000014492	hbae5	-1.12358	0.000630874	NaN	NaN	1.28611	0.00106141
ENSGACG00000013902	ENSGACG00000013902	-1.0626	0.001222	NaN	NaN	0.966035	0.0323955
ENSGACG00000000330	ENSGACG00000000330	0.978756	0.00168023	NaN	NaN	NaN	NaN
ENSGACG00000019805	btg1	-0.955799	0.00285498	NaN	NaN	NaN	NaN
ENSGACG00000010476	fosab	-0.992501	0.00292548	-1.32167	0.00455653	NaN	NaN
ENSGACG00000015537	cybb	0.942878	0.00308745	NaN	NaN	NaN	NaN
ENSGACG00000004430	rpia	0.880986	0.00675854	NaN	NaN	NaN	NaN
ENSGACG00000001804	zgc:162944	-0.868702	0.00954171	NaN	NaN	0.94333	0.0228551
ENSGACG00000006710	ENSGACG00000006710	0.847077	0.0118934	NaN	NaN	-1.05268	0.0302497
ENSGACG00000006229	fkbp2	0.775699	0.02673	NaN	NaN	NaN	NaN
ENSGACG00000017200	taldo1	0.773499	0.0269263	NaN	NaN	NaN	NaN
ENSGACG00000005864	gapdhs	0.762337	0.0296929	NaN	NaN	NaN	NaN
ENSGACG00000010801	ENSGACG00000010801	-0.768273	0.0316182	NaN	NaN	NaN	NaN
ENSGACG00000017701	ENSGACG00000017701	-0.701468	0.0689077	NaN	NaN	NaN	NaN
ENSGACG00000001966	ncf2	0.67669	0.0846091	NaN	NaN	NaN	NaN
ENSGACG00000004949	ENSGACG00000004949	-0.686242	0.0947963	-2.53867	2.56049e-10	NaN	NaN
ENSGACG00000006713	ENSGACG00000006713	-0.662096	0.0996603	NaN	NaN	1.22429	0.000413023
ENSGACG00000009171	ENSGACG00000009171	NaN	NaN	8.04078	2.14e-97	9.61951	9.1657e-103
ENSGACG00000001460	ENSGACG00000001460	NaN	NaN	1.9073	3.18031e-11	1.33851	5.72911e-05
ENSGACG00000002918	ENSGACG00000002918	NaN	NaN	-1.81972	3.28923e-06	-1.77871	6.21325e-06
ENSGACG00000006358	ENSGACG00000006358	NaN	NaN	1.55416	1.36377e-05	NaN	NaN
ENSGACG00000004257	gfi1ab	NaN	NaN	1.17535	0.00105574	1.27073	0.000349043
ENSGACG00000004818	ENSGACG00000004818	NaN	NaN	-1.33948	0.00156547	NaN	NaN
ENSGACG00000005291	ENSGACG00000005291	NaN	NaN	1.04254	0.00769717	NaN	NaN
ENSGACG00000000350	ENSGACG00000000350	NaN	NaN	-1.09615	0.0161883	NaN	NaN
ENSGACG00000017163	ENSGACG00000017163	NaN	NaN	1.1995	0.0232025	NaN	NaN
ENSGACG00000016901	ENSGACG00000016901	NaN	NaN	-0.949921	0.0700348	NaN	NaN
ENSGACG00000009171	ENSGACG00000009171	NaN	NaN	NaN	NaN	9.61951	9.1657e-103
ENSGACG00000012951	ENSGACG00000012951	NaN	NaN	NaN	NaN	-3.94071	3.69455e-19
ENSGACG00000013895	ENSGACG00000013895	NaN	NaN	NaN	NaN	2.82663	4.64831e-17
ENSGACG00000014415	npsn	NaN	NaN	NaN	NaN	-2.54912	2.67437e-10
ENSGACG00000020086	ENSGACG00000020086	NaN	NaN	NaN	NaN	2.24248	9.87998e-10
ENSGACG00000020286	prdx5	NaN	NaN	NaN	NaN	-2.09182	1.51422e-08
ENSGACG00000012927	ENSGACG00000012927	NaN	NaN	NaN	NaN	-1.96509	9.81959e-07
ENSGACG00000002918	ENSGACG00000002918	NaN	NaN	NaN	NaN	-1.77871	6.21325e-06
ENSGACG00000004949	ENSGACG00000004949	NaN	NaN	NaN	NaN	-1.85241	7.24361e-06
ENSGACG00000014527	fbp2	NaN	NaN	NaN	NaN	-1.75298	7.80641e-06
ENSGACG00000005566	ENSGACG00000005566	NaN	NaN	NaN	NaN	-1.88951	1.13687e-05
ENSGACG00000003056	g6pd	NaN	NaN	NaN	NaN	-1.78152	1.29167e-05
ENSGACG00000007164	pgd	NaN	NaN	NaN	NaN	-1.64673	3.98247e-05
ENSGACG00000001460	ENSGACG00000001460	NaN	NaN	NaN	NaN	1.33851	5.72911e-05
ENSGACG00000000675	lta4h	NaN	NaN	NaN	NaN	-1.60437	7.78682e-05
ENSGACG00000011880	pygl	NaN	NaN	NaN	NaN	-1.5061	0.000344885
ENSGACG00000004257	gfi1ab	NaN	NaN	NaN	NaN	1.27073	0.000349043
ENSGACG00000008253	ENSGACG00000008253	NaN	NaN	NaN	NaN	1.23302	0.000411905
ENSGACG00000006713	ENSGACG00000006713	NaN	NaN	NaN	NaN	1.22429	0.000413023
ENSGACG00000004882	ENSGACG00000004882	NaN	NaN	NaN	NaN	-1.56686	0.00048666
ENSGACG00000014492	hbae5	NaN	NaN	NaN	NaN	1.28611	0.00106141
ENSGACG00000007744	gpia	NaN	NaN	NaN	NaN	-1.40988	0.00117059
ENSGACG00000016593	actb1	NaN	NaN	NaN	NaN	-1.26584	0.00407955
ENSGACG00000015484	fth1b	NaN	NaN	NaN	NaN	1.08278	0.00459264
ENSGACG00000009214	cpa1	NaN	NaN	NaN	NaN	-1.2312	0.00808507
ENSGACG00000015634	scinlb	NaN	NaN	NaN	NaN	-1.19551	0.00973228
ENSGACG00000009964	tktb	NaN	NaN	NaN	NaN	-1.15289	0.0113204
ENSGACG00000006793	gadd45ga	NaN	NaN	NaN	NaN	1.0383	0.0136296
ENSGACG00000001804	zgc:162944	NaN	NaN	NaN	NaN	0.94333	0.0228551
ENSGACG00000007176	ENSGACG00000007176	NaN	NaN	NaN	NaN	-1.04965	0.026929
ENSGACG00000006710	ENSGACG00000006710	NaN	NaN	NaN	NaN	-1.05268	0.0302497
ENSGACG00000013902	ENSGACG00000013902	NaN	NaN	NaN	NaN	0.966035	0.0323955
ENSGACG00000012769	ENSGACG00000012769	NaN	NaN	NaN	NaN	-1.64109	0.0846113

### Sheet: Neutrophils
FeatureID	FeatureName	GvR_LFC	GvR_pval	GvS_LFC	GvS_pval	RvS_LFC	RvS_pval
ENSGACG00000005562	ENSGACG00000005562	-3.74057	4.3726e-51	-4.08135	5.33138e-31	NaN	NaN
ENSGACG00000008879	glipr2l	-3.31842	2.14081e-41	NaN	NaN	NaN	NaN
ENSGACG00000020286	prdx5	2.73861	1.13713e-24	NaN	NaN	-2.16528	2.12478e-08
ENSGACG00000008253	ENSGACG00000008253	-2.23511	5.54896e-20	NaN	NaN	1.59346	2.36413e-07
ENSGACG00000000834	npsn	-2.12922	3.15681e-18	NaN	NaN	1.63535	8.78177e-08
ENSGACG00000008035	mmp9	1.6537	1.02054e-09	NaN	NaN	NaN	NaN
ENSGACG00000006710	ENSGACG00000006710	1.49219	3.86157e-08	0.750575	0.0638302	NaN	NaN
ENSGACG00000013895	ENSGACG00000013895	-1.38921	1.15806e-07	1.62253	7.31085e-08	3.01173	4.73923e-23
ENSGACG00000006713	ENSGACG00000006713	-1.34422	1.98319e-07	NaN	NaN	1.20247	0.000447006
ENSGACG00000005566	ENSGACG00000005566	1.09017	0.000156986	0.805046	0.0333475	NaN	NaN
ENSGACG00000014415	npsn	1.0867	0.000164498	NaN	NaN	-1.58571	7.01708e-05
ENSGACG00000004882	ENSGACG00000004882	0.88875	0.00405706	0.971026	0.00372108	NaN	NaN
ENSGACG00000014527	fbp2	0.840988	0.00787931	NaN	NaN	NaN	NaN
ENSGACG00000019326	ponzr1	0.777231	0.019096	0.953584	0.00487753	NaN	NaN
ENSGACG00000017701	ENSGACG00000017701	-0.723087	0.027947	NaN	NaN	NaN	NaN
ENSGACG00000017044	anxa5b	-0.721353	0.028685	NaN	NaN	NaN	NaN
ENSGACG00000014492	hbae5	-0.701697	0.0384023	NaN	NaN	1.32572	9.68995e-05
ENSGACG00000016593	actb1	0.685983	0.0552962	NaN	NaN	NaN	NaN
ENSGACG00000016901	ENSGACG00000016901	-0.662455	0.0580703	-1.22096	0.000705909	NaN	NaN
ENSGACG00000013220	tmem176l.1	-0.626749	0.0862802	NaN	NaN	NaN	NaN
ENSGACG00000007762	alox5a	0.644123	0.0875139	NaN	NaN	NaN	NaN
ENSGACG00000009171	ENSGACG00000009171	NaN	NaN	8.08061	3.27894e-149	11.0279	1.05471e-197
ENSGACG00000011676	ENSGACG00000011676	NaN	NaN	3.57926	7.48887e-41	2.47929	3.62708e-18
ENSGACG00000012951	ENSGACG00000012951	NaN	NaN	-2.42803	2.77142e-13	-2.18153	1.69484e-08
ENSGACG00000010177	zgc:110626	NaN	NaN	1.32933	6.83555e-06	2.11936	1.77324e-13
ENSGACG00000009950	tpi1b	NaN	NaN	0.991413	0.00287547	NaN	NaN
ENSGACG00000016482	hmgb2a	NaN	NaN	0.96878	0.00442629	NaN	NaN
ENSGACG00000010310	ppdpfb	NaN	NaN	0.843618	0.0207772	NaN	NaN
ENSGACG00000020940	ENSGACG00000020940	NaN	NaN	-0.891558	0.0319692	NaN	NaN
ENSGACG00000009661	NDUFA4	NaN	NaN	-0.855108	0.0453738	NaN	NaN
ENSGACG00000019805	btg1	NaN	NaN	-0.826633	0.0593364	NaN	NaN
ENSGACG00000004460	fam49bb	NaN	NaN	0.72397	0.0782527	NaN	NaN
ENSGACG00000017166	mpx	NaN	NaN	-0.784653	0.0835936	NaN	NaN
ENSGACG00000015247	nme2a	NaN	NaN	NaN	NaN	0.813295	0.081162
ENSGACG00000015484	fth1b	NaN	NaN	NaN	NaN	0.795076	0.0968177

### Sheet: APCs
FeatureID	FeatureName	GvR_LFC	GvR_pval	GvS_LFC	GvS_pval	RvS_LFC	RvS_pval
ENSGACG00000020061	S100P	-8.53077	8.07166e-114	-6.6253	1.55904e-75	NaN	NaN
ENSGACG00000013895	ENSGACG00000013895	-2.28207	4.14754e-10	1.13771	0.00745609	3.41979	5.34861e-24
ENSGACG00000001937	ENSGACG00000001937	-2.20841	1.79357e-12	-0.994628	0.0107689	NaN	NaN
ENSGACG00000008253	ENSGACG00000008253	-1.9668	4.67644e-11	NaN	NaN	1.6526	7.9573e-09
ENSGACG00000020086	ENSGACG00000020086	-1.8738	0.00128907	NaN	NaN	2.23194	1.81456e-10
ENSGACG00000007507	ENSGACG00000007507	-1.50129	3.65678e-06	-4.05107	1.3199e-35	NaN	NaN
ENSGACG00000012348	pycard	-1.49048	4.18448e-06	-3.35101	3.28843e-26	NaN	NaN
ENSGACG00000015164	ENSGACG00000015164	-1.48984	4.67169e-06	-1.20454	0.000533268	NaN	NaN
ENSGACG00000007509	dlst	-1.36608	3.44942e-05	-1.38137	2.12321e-05	NaN	NaN
ENSGACG00000005990	ENSGACG00000005990	-1.21368	0.00242292	-5.65984	8.14903e-40	NaN	NaN
ENSGACG00000014492	hbae5	-1.20913	0.00444441	NaN	NaN	1.86651	2.20153e-08
ENSGACG00000000148	psmb12	-1.20743	0.00051451	-1.16935	0.000673857	NaN	NaN
ENSGACG00000006358	ENSGACG00000006358	-1.15776	0.00221523	3.36119	6.5093e-29	4.51895	3.00248e-55
ENSGACG00000019933	si:dkey-85k7.12	-1.07682	0.00913105	-1.66507	3.13559e-06	NaN	NaN
ENSGACG00000004068	gadd45ab	-1.03311	0.00819474	-1.75748	3.7067e-08	NaN	NaN
ENSGACG00000013902	ENSGACG00000013902	-0.921496	0.0781639	NaN	NaN	1.10566	0.00361579
ENSGACG00000010476	fosab	-0.83158	0.0682356	NaN	NaN	NaN	NaN
ENSGACG00000006713	ENSGACG00000006713	-0.828309	0.0660525	NaN	NaN	1.35228	5.67672e-06
ENSGACG00000016738	eif3bb	-0.826424	0.0728758	NaN	NaN	NaN	NaN
ENSGACG00000012793	ENSGACG00000012793	-0.812224	0.0762189	NaN	NaN	NaN	NaN
ENSGACG00000018498	eif4ebp3l	-0.79881	0.0956271	NaN	NaN	NaN	NaN
ENSGACG00000003551	ENSGACG00000003551	0.824327	0.0881917	NaN	NaN	NaN	NaN
ENSGACG00000000107	psmb9a	0.928388	0.0346488	1.71218	2.52261e-08	0.783797	0.0480792
ENSGACG00000007537	gstr	0.957528	0.0243012	NaN	NaN	NaN	NaN
ENSGACG00000005841	ENSGACG00000005841	0.966526	0.0208959	NaN	NaN	NaN	NaN
ENSGACG00000019078	cxcl19	1.06544	0.00883261	NaN	NaN	-0.886878	0.0261843
ENSGACG00000004882	ENSGACG00000004882	1.18207	0.00429272	1.17017	0.00255982	NaN	NaN
ENSGACG00000004358	ENSGACG00000004358	1.22916	0.000937321	1.72684	2.16728e-08	NaN	NaN
ENSGACG00000000330	ENSGACG00000000330	1.33167	0.000176587	-1.84753	2.50672e-09	-3.1792	2.73799e-25
ENSGACG00000014527	fbp2	1.39715	0.000418796	NaN	NaN	-1.01746	0.0158552
ENSGACG00000001834	ENSGACG00000001834	1.4092	5.01763e-05	1.63673	1.24234e-07	NaN	NaN
ENSGACG00000010643	ENSGACG00000010643	1.47928	2.56774e-05	1.57802	6.50004e-07	NaN	NaN
ENSGACG00000020286	prdx5	1.60013	1.61928e-06	NaN	NaN	-1.64701	7.98673e-08
ENSGACG00000006710	ENSGACG00000006710	1.72934	1.465e-07	1.02853	0.004457	NaN	NaN
ENSGACG00000014415	npsn	1.78406	2.51991e-06	-0.899843	0.0991793	-2.6839	2.66104e-14
ENSGACG00000005566	ENSGACG00000005566	2.526	1.01457e-10	NaN	NaN	-1.38102	0.000677631
ENSGACG00000010148	ENSGACG00000010148	3.51552	1.13992e-24	3.67602	5.37544e-31	NaN	NaN
ENSGACG00000007518	gstr	3.55937	5.41141e-28	1.31307	7.86105e-05	-2.24629	4.7406e-14
ENSGACG00000000336	ENSGACG00000000336	5.26315	1.18414e-46	4.76304	8.56298e-45	NaN	NaN
ENSGACG00000003441	apoeb	5.37303	2.08257e-24	NaN	NaN	-1.2068	0.0218812
ENSGACG00000012609	ENSGACG00000012609	6.29645	1.34582e-64	3.50948	1.64951e-16	-2.78696	1.99314e-20
ENSGACG00000019403	ENSGACG00000019403	NaN	NaN	-4.28138	1.00794e-39	-3.91252	6.73366e-34
ENSGACG00000012167	lgmn	NaN	NaN	-1.21048	0.000396514	NaN	NaN
ENSGACG00000000350	ENSGACG00000000350	NaN	NaN	-1.20904	0.000411187	-1.46824	3.91566e-06
ENSGACG00000012927	ENSGACG00000012927	NaN	NaN	-0.996326	0.0609311	-1.59384	2.14016e-05
ENSGACG00000012665	ENSGACG00000012665	NaN	NaN	-0.989639	0.0074809	NaN	NaN
ENSGACG00000006771	hmox1a	NaN	NaN	-0.937978	0.0201561	-1.02514	0.00481014
ENSGACG00000002643	cct5	NaN	NaN	-0.907068	0.0205992	NaN	NaN
ENSGACG00000018050	ENSGACG00000018050	NaN	NaN	-0.89849	0.0244829	NaN	NaN
ENSGACG00000004652	ENSGACG00000004652	NaN	NaN	-0.853586	0.0417236	-1.24244	0.000167997
ENSGACG00000004818	ENSGACG00000004818	NaN	NaN	-0.836015	0.0470156	-0.741222	0.0965385
ENSGACG00000011271	zfp36l1a	NaN	NaN	-0.82839	0.0573646	-1.18028	0.000482615
ENSGACG00000016901	ENSGACG00000016901	NaN	NaN	-0.796471	0.0704565	NaN	NaN
ENSGACG00000017988	ENSGACG00000017988	NaN	NaN	-0.793002	0.0702327	NaN	NaN
ENSGACG00000005380	eif3ea	NaN	NaN	-0.785055	0.0745623	NaN	NaN
ENSGACG00000019892	atp6v1e1b	NaN	NaN	0.774166	0.0835709	NaN	NaN
ENSGACG00000011615	sarnp	NaN	NaN	0.781633	0.0835709	NaN	NaN
ENSGACG00000017305	ENSGACG00000017305	NaN	NaN	0.785445	0.0835709	NaN	NaN
ENSGACG00000017972	tcirg1b	NaN	NaN	0.830645	0.0573646	NaN	NaN
ENSGACG00000009620	ctsl.1	NaN	NaN	0.839604	0.0543827	NaN	NaN
ENSGACG00000009022	sec61b	NaN	NaN	0.857164	0.0373716	0.866586	0.0198419
ENSGACG00000015958	irf8	NaN	NaN	0.934117	0.0210169	0.825034	0.0383224
ENSGACG00000009950	tpi1b	NaN	NaN	0.945686	0.0134049	0.899617	0.0134234
ENSGACG00000002605	calm2a	NaN	NaN	0.961621	0.0108949	NaN	NaN
ENSGACG00000006079	sidt2	NaN	NaN	1.03628	0.00661651	0.830675	0.039087
ENSGACG00000006241	bpifcl	NaN	NaN	1.0458	0.00433156	NaN	NaN
ENSGACG00000007718	npc2	NaN	NaN	1.10608	0.00168831	NaN	NaN
ENSGACG00000005065	nfkbiaa	NaN	NaN	1.15447	0.00122281	1.15401	0.000469666
ENSGACG00000019085	f13a1b	NaN	NaN	1.23772	0.000260872	1.14676	0.000388402
ENSGACG00000019469	ENSGACG00000019469	NaN	NaN	1.25842	0.0042793	NaN	NaN
ENSGACG00000020876	irf1b	NaN	NaN	1.31877	0.000153698	1.19416	0.000313374
ENSGACG00000010517	si:dkey-4p15.3	NaN	NaN	1.39082	2.23077e-05	1.30163	2.69658e-05
ENSGACG00000007536	ENSGACG00000007536	NaN	NaN	1.39238	2.79858e-05	NaN	NaN
ENSGACG00000000138	psmb12	NaN	NaN	1.47005	4.04765e-06	0.935256	0.00883854
ENSGACG00000001460	ENSGACG00000001460	NaN	NaN	1.5564	5.97694e-07	1.19183	0.000143666
ENSGACG00000006347	ENSGACG00000006347	NaN	NaN	1.9322	4.43843e-10	1.83403	1.81625e-10
ENSGACG00000016172	prdx1	NaN	NaN	2.26727	2.61103e-13	1.47482	1.31652e-06
ENSGACG00000011036	timp2b	NaN	NaN	2.31446	1.30618e-13	1.66625	2.73585e-08
ENSGACG00000011698	TP53I3	NaN	NaN	2.46628	9.66177e-14	1.73542	3.42003e-08
ENSGACG00000014315	ENSGACG00000014315	NaN	NaN	3.98749	2.15704e-13	4.78854	6.49064e-21
ENSGACG00000012351	ENSGACG00000012351	NaN	NaN	4.94938	3.19804e-48	1.37354	6.1814e-06
ENSGACG00000007933	c4b	NaN	NaN	5.00455	1.10022e-42	2.42965	4.55668e-16
ENSGACG00000009171	ENSGACG00000009171	NaN	NaN	8.81738	1.32172e-107	12.5839	4.57573e-159
ENSGACG00000014616	grna	NaN	NaN	NaN	NaN	-1.07652	0.00223588
ENSGACG00000020024	epdl1	NaN	NaN	NaN	NaN	-1.06458	0.0054219
ENSGACG00000015634	scinlb	NaN	NaN	NaN	NaN	-0.944972	0.0167963
ENSGACG00000011333	cbr1l	NaN	NaN	NaN	NaN	-0.861975	0.0284156
ENSGACG00000008828	ENSGACG00000008828	NaN	NaN	NaN	NaN	-0.838996	0.0392419
ENSGACG00000018687	ctsf	NaN	NaN	NaN	NaN	-0.752495	0.0929007
ENSGACG00000020830	ENSGACG00000020830	NaN	NaN	NaN	NaN	0.825521	0.0332611
ENSGACG00000009586	pdia6	NaN	NaN	NaN	NaN	0.841485	0.029404
ENSGACG00000000332	psma5	NaN	NaN	NaN	NaN	0.864949	0.0208334
ENSGACG00000019142	ENSGACG00000019142	NaN	NaN	NaN	NaN	0.8857	0.0171384
ENSGACG00000007655	GSTM4	NaN	NaN	NaN	NaN	0.997728	0.00466599
ENSGACG00000013918	HBE1	NaN	NaN	NaN	NaN	1.12609	0.00430789

### Sheet: Bcells
FeatureID	FeatureName	GvR_LFC	GvR_pval	GvS_LFC	GvS_pval	RvS_LFC	RvS_pval
ENSGACG00000009315	ENSGACG00000009315	7.15025	9.59496e-73	NaN	NaN	-4.71005	3.75454e-36
ENSGACG00000019326	ponzr1	2.41754	6.25671e-16	2.30184	7.2e-16	NaN	NaN
ENSGACG00000001804	zgc:162944	-2.0928	1.01854e-10	NaN	NaN	NaN	NaN
ENSGACG00000006710	ENSGACG00000006710	1.97756	1.5386e-10	NaN	NaN	-1.09132	0.0100156
ENSGACG00000008253	ENSGACG00000008253	-2.0584	1.61265e-10	-0.967805	0.00498598	NaN	NaN
ENSGACG00000012769	ENSGACG00000012769	1.91999	1.38641e-08	-1.53891	0.00066554	-3.45889	3.57908e-22
ENSGACG00000012783	ENSGACG00000012783	1.75807	1.75717e-07	NaN	NaN	-2.15282	2.81748e-09
ENSGACG00000009519	ENSGACG00000009519	1.66311	2.67259e-07	NaN	NaN	-1.07919	0.0129153
ENSGACG00000000330	ENSGACG00000000330	1.41939	1.14916e-05	-1.44279	1.95e-06	-2.86216	1.37096e-18
ENSGACG00000018552	sh3bgrl	1.11731	0.00185763	NaN	NaN	NaN	NaN
ENSGACG00000014415	npsn	1.19417	0.00432348	NaN	NaN	-2.75561	2.82412e-12
ENSGACG00000020827	ncf1	-0.985	0.0157345	-0.92012	0.00907331	NaN	NaN
ENSGACG00000017163	ENSGACG00000017163	0.904969	0.0314548	NaN	NaN	-1.25904	0.00132094
ENSGACG00000010720	ENSGACG00000010720	-0.855613	0.0799062	-3.39222	1.1e-28	-2.5366	4.8289e-14
ENSGACG00000001460	ENSGACG00000001460	NaN	NaN	2.59253	4.38e-20	NaN	NaN
ENSGACG00000004949	ENSGACG00000004949	NaN	NaN	-1.86341	1.13e-10	-1.31489	0.000511522
ENSGACG00000005409	cyb561a3a	NaN	NaN	1.75412	1.69e-09	NaN	NaN
ENSGACG00000000082	ENSGACG00000000082	NaN	NaN	-1.23074	0.00010368	NaN	NaN
ENSGACG00000000350	ENSGACG00000000350	NaN	NaN	-1.18514	0.00019648	-1.25028	0.00118072
ENSGACG00000020940	ENSGACG00000020940	NaN	NaN	-1.14132	0.00039895	NaN	NaN
ENSGACG00000012927	ENSGACG00000012927	NaN	NaN	-1.24752	0.00055922	-1.90951	1.76239e-06
ENSGACG00000005778	dap1b	NaN	NaN	-1.02176	0.00246978	NaN	NaN
ENSGACG00000019805	btg1	NaN	NaN	-1.00317	0.00318121	NaN	NaN
ENSGACG00000016901	ENSGACG00000016901	NaN	NaN	-1.00202	0.00336854	NaN	NaN
ENSGACG00000017701	ENSGACG00000017701	NaN	NaN	-0.95093	0.00661039	NaN	NaN
ENSGACG00000020946	mt-nd4l	NaN	NaN	-0.931215	0.00800992	-0.97044	0.0304982
ENSGACG00000020896	rhogb	NaN	NaN	-0.861966	0.0184889	NaN	NaN
ENSGACG00000003230	cd79a	NaN	NaN	-0.842015	0.022844	NaN	NaN
ENSGACG00000017191	eef1da	NaN	NaN	0.827415	0.0253367	NaN	NaN
ENSGACG00000014523	grap2a	NaN	NaN	-0.790185	0.0392984	NaN	NaN
ENSGACG00000015958	irf8	NaN	NaN	0.784557	0.0405779	NaN	NaN
ENSGACG00000003653	zgc:64051	NaN	NaN	-0.765918	0.0473593	NaN	NaN
ENSGACG00000000326	ENSGACG00000000326	NaN	NaN	-0.748439	0.0594865	NaN	NaN
ENSGACG00000010801	ENSGACG00000010801	NaN	NaN	-0.725387	0.0695246	NaN	NaN
ENSGACG00000009846	arpc4	NaN	NaN	-0.705093	0.0853068	NaN	NaN
ENSGACG00000020678	prdx4	NaN	NaN	NaN	NaN	-2.36447	4.52809e-12
ENSGACG00000013918	HBE1	NaN	NaN	NaN	NaN	-1.19376	0.00358317
ENSGACG00000001305	ssr2	NaN	NaN	NaN	NaN	-1.13993	0.00687281

### Sheet: RBCs
FeatureID	FeatureName	GvR_LFC	GvR_pval	GvS_LFC	GvS_pval	RvS_LFC	RvS_pval
ENSGACG00000005562	ENSGACG00000005562	-3.38955	1.29747e-17	-4.71551	5.50562e-40	NaN	NaN
ENSGACG00000008253	ENSGACG00000008253	-1.94861	2.13805e-07	-0.841468	0.0616422	NaN	NaN
ENSGACG00000000834	npsn	-1.72824	1.05887e-05	-1.60387	2.21223e-06	NaN	NaN
ENSGACG00000014527	fbp2	0.971347	0.029298	NaN	NaN	-1.38234	0.000341869
ENSGACG00000014415	npsn	1.08798	0.00609679	-1.39878	5.60972e-05	-2.48674	3.60967e-14
ENSGACG00000004882	ENSGACG00000004882	1.12794	0.00472571	NaN	NaN	-1.01106	0.0418422
ENSGACG00000019326	ponzr1	1.16364	0.00272612	NaN	NaN	NaN	NaN
ENSGACG00000005566	ENSGACG00000005566	1.16405	0.0027199	NaN	NaN	-1.24344	0.00293926
ENSGACG00000020286	prdx5	1.72105	3.66363e-08	NaN	NaN	-1.41669	0.000133732
ENSGACG00000006710	ENSGACG00000006710	1.92125	1.19159e-09	NaN	NaN	-1.49529	6.32648e-05
ENSGACG00000012951	ENSGACG00000012951	NaN	NaN	-3.31108	6.02108e-24	-3.39471	5.48156e-24
ENSGACG00000011880	pygl	NaN	NaN	-1.68245	4.98607e-07	-1.64551	8.10356e-06
ENSGACG00000012927	ENSGACG00000012927	NaN	NaN	-1.46383	2.24435e-05	-1.90733	4.3052e-08
ENSGACG00000016901	ENSGACG00000016901	NaN	NaN	-1.22197	0.000636861	NaN	NaN
ENSGACG00000020940	ENSGACG00000020940	NaN	NaN	-1.19199	0.000958711	-0.878209	0.0937926
ENSGACG00000009964	tktb	NaN	NaN	-1.17375	0.00162427	-1.12162	0.0101077
ENSGACG00000007396	eno1a	NaN	NaN	-1.16584	0.001913	-1.48872	7.55956e-05
ENSGACG00000009661	NDUFA4	NaN	NaN	-1.15639	0.0015511	NaN	NaN
ENSGACG00000015537	cybb	NaN	NaN	-1.00428	0.0126863	-1.16671	0.0053182
ENSGACG00000007164	pgd	NaN	NaN	-0.969496	0.0190917	-1.56614	1.68295e-05
ENSGACG00000002643	cct5	NaN	NaN	-0.952328	0.0199369	NaN	NaN
ENSGACG00000001966	ncf2	NaN	NaN	-0.938687	0.0262643	NaN	NaN
ENSGACG00000009214	cpa1	NaN	NaN	-0.931021	0.0338519	-1.07392	0.0223212
ENSGACG00000020946	mt-nd4l	NaN	NaN	-0.915575	0.0307363	-1.10843	0.00987252
ENSGACG00000003056	g6pd	NaN	NaN	-0.897314	0.0452623	-1.5851	1.63392e-05
ENSGACG00000019805	btg1	NaN	NaN	-0.893855	0.0391829	NaN	NaN
ENSGACG00000016657	arpc1b	NaN	NaN	-0.888812	0.0418873	-0.99929	0.0323415
ENSGACG00000020896	rhogb	NaN	NaN	-0.866223	0.053434	NaN	NaN
ENSGACG00000013470	CTSS	NaN	NaN	-0.862412	0.0599745	-0.946181	0.0615236
ENSGACG00000014576	ENSGACG00000014576	NaN	NaN	-0.841193	0.0660383	-1.37436	0.000305249
ENSGACG00000020358	tagln2	NaN	NaN	-0.838829	0.0744253	-1.01698	0.0311065
ENSGACG00000020942	mt-co3	NaN	NaN	-0.826648	0.0699979	NaN	NaN
ENSGACG00000010752	cd63	NaN	NaN	-0.813264	0.0926066	NaN	NaN
ENSGACG00000013895	ENSGACG00000013895	NaN	NaN	0.815661	0.0641528	1.39489	0.00111996
ENSGACG00000004652	ENSGACG00000004652	NaN	NaN	0.951725	0.0169653	NaN	NaN
ENSGACG00000009211	ENSGACG00000009211	NaN	NaN	0.956505	0.0153454	NaN	NaN
ENSGACG00000006713	ENSGACG00000006713	NaN	NaN	1.1726	0.000737016	1.6097	7.29439e-05
ENSGACG00000001460	ENSGACG00000001460	NaN	NaN	1.82853	5.83062e-09	1.82887	1.09573e-05
ENSGACG00000016845	mibp2	NaN	NaN	1.98562	1.45181e-10	1.13506	0.0266041
ENSGACG00000016593	actb1	NaN	NaN	NaN	NaN	-1.40001	0.000278962
ENSGACG00000020547	alox5ap	NaN	NaN	NaN	NaN	-1.35482	0.000675779
ENSGACG00000015634	scinlb	NaN	NaN	NaN	NaN	-1.31928	0.000806293
ENSGACG00000007744	gpia	NaN	NaN	NaN	NaN	-1.26044	0.00204304
ENSGACG00000000675	lta4h	NaN	NaN	NaN	NaN	-1.16755	0.00614289
ENSGACG00000013555	coro1a	NaN	NaN	NaN	NaN	-1.16699	0.00549443
ENSGACG00000017200	taldo1	NaN	NaN	NaN	NaN	-1.15011	0.0064336
ENSGACG00000019370	capgb	NaN	NaN	NaN	NaN	-1.14045	0.00879689
ENSGACG00000000326	ENSGACG00000000326	NaN	NaN	NaN	NaN	-1.12207	0.00927232
ENSGACG00000016070	ENSGACG00000016070	NaN	NaN	NaN	NaN	-1.08706	0.0130446
ENSGACG00000001123	ENSGACG00000001123	NaN	NaN	NaN	NaN	-1.07186	0.0154375
ENSGACG00000005864	gapdhs	NaN	NaN	NaN	NaN	-1.05439	0.0223212
ENSGACG00000014503	arpc2	NaN	NaN	NaN	NaN	-1.03766	0.0239442
ENSGACG00000018552	sh3bgrl	NaN	NaN	NaN	NaN	-0.994533	0.0345447
ENSGACG00000000546	ENSGACG00000000546	NaN	NaN	NaN	NaN	-0.991973	0.0374633
ENSGACG00000015943	cyba	NaN	NaN	NaN	NaN	-0.973017	0.0418524
ENSGACG00000007836	ENSGACG00000007836	NaN	NaN	NaN	NaN	-0.903047	0.0717592
ENSGACG00000019059	ENSGACG00000019059	NaN	NaN	NaN	NaN	1.02657	0.0603936
ENSGACG00000014330	ndufab1b	NaN	NaN	NaN	NaN	1.06155	0.04672
ENSGACG00000006448	tmem205	NaN	NaN	NaN	NaN	1.07611	0.0323415
ENSGACG00000012351	ENSGACG00000012351	NaN	NaN	NaN	NaN	1.15493	0.020885
ENSGACG00000008894	rfesd	NaN	NaN	NaN	NaN	1.19484	0.0155932

### Sheet: Thrombocytes
FeatureID	FeatureName	GvR_LFC	GvR_pval	GvS_LFC	GvS_pval	RvS_LFC	RvS_pval
ENSGACG00000010752	cd63	-1.53696	0.0108157	NaN	NaN	1.89093	0.0139295
ENSGACG00000020286	prdx5	1.5654	0.0346387	NaN	NaN	NaN	NaN
ENSGACG00000019128	ENSGACG00000019128	1.77209	0.0361449	NaN	NaN	NaN	NaN
ENSGACG00000008253	ENSGACG00000008253	-1.39743	0.0397259	NaN	NaN	NaN	NaN
ENSGACG00000008037	zgc:56095	1.44982	0.0656024	NaN	NaN	NaN	NaN
ENSGACG00000010070	iqgap2	NaN	NaN	5.01441	7.85411e-10	NaN	NaN
ENSGACG00000006044	ENSGACG00000006044	NaN	NaN	4.40298	6.36149e-05	NaN	NaN

### Sheet: Fibroblasts
FeatureID	FeatureName	GvR_LFC	GvR_pval	GvS_LFC	GvS_pval	RvS_LFC	RvS_pval
ENSGACG00000000336	ENSGACG00000000336	NaN	NaN	5.75547	0.0102052	NaN	NaN
ENSGACG00000011059	zgc:112492	NaN	NaN	5.58555	0.0102052	NaN	NaN

### Sheet: NKCs
FeatureID	FeatureName	GvR_LFC	GvR_pval	GvS_LFC	GvS_pval	RvS_LFC	RvS_pval
ENSGACG00000001804	zgc:162944	-3.0159	1.65909e-07	NaN	NaN	2.09746	0.00238015
ENSGACG00000008253	ENSGACG00000008253	-2.01559	0.000670045	NaN	NaN	NaN	NaN
ENSGACG00000020286	prdx5	1.38578	0.0764084	NaN	NaN	-1.98394	0.00521738
ENSGACG00000001460	ENSGACG00000001460	NaN	NaN	2.34284	8.64266e-06	NaN	NaN
ENSGACG00000005947	sla1	NaN	NaN	-1.86906	0.0416492	NaN	NaN
ENSGACG00000009171	ENSGACG00000009171	NaN	NaN	NaN	NaN	3.41486	7.23829e-08
ENSGACG00000014415	npsn	NaN	NaN	NaN	NaN	-2.58809	0.00521738
