## Supplemental Table 1 for "Single-cell RNA sequencing reveals micro-evolution of the stickleback immune system"

### Sheet: SupplementaryTable1
Original Cluster	Number of Cells	Top 5 Marker Genes	Condensed Cluster Assignment
Cluster 1	34	n/a	n/a
Cluster 2	19	n/a	n/a
Cluster 3	19902	mmp9; zgc:110626; ENSGACG0000000556; ENSGACG0000000844; hvcn1	Neutrophils
Cluster 4	6992	ENSGACG0000001292; cpa1; alox5ap; lta4h; anxa5b	Neutrophils
Cluster 5	2549	kpna2; cdk1; ube2c; dut; ENSGACG0000001263	Neutrophils
Cluster 6	134	ENSGACG0000001550; ENSGACG0000000338; zgc:171592; zgc:92745; ENSGACG0000000323	Neutrophils
Cluster 7	3630	dkc1; nop56; snu13a; ENSGACG0000000584; ENSGACG0000000146	Hematopoetic Cells
Cluster 8	1479	gfi1ab; si:ch1073-406l10.2; gadd45ga; ENSGACG0000000529; h2afx	Hematopoetic Cells
Cluster 9	2311	PCLAF; stmn1b; dut; ube2c; hmgb2a	Hematopoetic Cells
Cluster 10	5318	ENSGACG0000001843; ENSGACG0000001266; ENSGACG0000001842; ENSGACG0000001091; ENSGACG0000000355	Antigen Presenting Cells
Cluster 11	162	n/a	B-cells
Cluster 12	12221	swap70a; ENSGACG000000494; cd79a; ENSGACG0000001278; irf8	B-cells
Cluster 13	696	ENSGACG0000001276; ENSGACG0000001278; ENSGACG0000000309; ENSGACG0000001279; gadd45bb	B-cells
Cluster 14	28	n/a	n/a
Cluster 15	276	ENSGACG0000002006; ENSGACG0000000163; ENSGACG0000001878; ENSGACG0000001460; sh2d1ab	Natural Killer Cells
Cluster 16	111	col1a2; dcn; pcolcea; col1a1a; ENSGACG0000000451	Fibroblasts
Cluster 17	76	cyp21a2; cyp17a2; cyp11c1; cyp11a2; gpx3	n/a
Cluster 18	269	ENSGACG0000000544; ENSGACG0000000888; ENSGACG0000001294; ENSGACG0000001293	n/a
Cluster 19	68	th; rgs5a; scg3; lmo1; ptprna	n/a
Cluster 20	416	ENSGACG0000002006; ENSGACG0000000163; nkl.4; sh2d1ab; ENSGACG0000001442	Natural Killer Cells
Cluster 21	1723	hbae5; ENSGACG0000001390; HBE1; alas2; zgc:163057	Erythrocytes
Cluster 22	3706	ENSGACG0000000921; ENSGACG0000001389; ENSGACG0000002008; ENSGACG0000000731; aqp1a.1	Erythrocytes
Cluster 23	337	ENSGACG0000000239; tagln; ENSGACG0000000620; boka; myh11a	Thrombocytes
Cluster 24	1085	n/a	n/a
