## Supplemental Table 2 for "Single-cell RNA sequencing reveals micro-evolution of the stickleback immune system"

### Sheet: Sheet1
Cell Type	ROB - GOS				SAY-GOS				SAY-ROB
	Estimate	Std. Err	z-value	padj	Estimate	Std. Err	z-value	padj	Estimate	Std. Err	z-value	padj
Hematopoetic Stem Cells	-0.33928	0.02691	-12.606	<.001**	-0.665	0.03723	-17.863	<.001**	-0.32573	0.03811	-8.548	<.001**
Neutrophils	0.55504	0.01794	30.94	<.001**	-0.5947	0.02321	-25.62	<.001**	-1.14975	0.02298	-50.02	<.001**
Anitgen Presenting Cells	0.33609	0.03459	9.717	<.001**	0.76206	0.03774	20.194	<.001**	0.42598	0.03482	12.234	<.001**
Fibroblasts	n.s	n.s	n.s	n.s	n.s	n.s	n.s	n.s	n.s	n.s	n.s	n.s
B-cells	-0.36203	0.0231	-15.67	<.001**	0.46094	0.02489	18.52	<.001**	0.82297	0.02573	31.99	<.001**
Erythrocytes	-1.07061	0.03933	-27.22	<.001**	0.55379	0.03222	17.19	<.001**	1.6244	0.04085	39.77	<.001**
Thrombocytes	0.86706	0.129873	6.676	<.001**	n.s	n.s	n.s	n.s	-0.876802	0.167666	-5.229	<.001**
Erythrocytes	-0.4716	0.0887	-5.307	<.001**	n.s	n.s	n.s	n.s	0.43215	0.10507	4.113	<.001**
