## Supplemental Table 3 for "Single-cell RNA sequencing reveals micro-evolution of the stickleback immune system"

### Sheet: Sheet1
Dataset	Factor	All Markers					HCs					Neutrophils					APCs					B-cells					RBCs					Fibroblasts					NKCs
		c2		Prop test			c2		Prop test			c2		Prop test			c2		Prop test			c2		Prop test			c2		Prop test			c2		Prop test			c2		Prop test
		c2	p-value	c2	p-value	enriched direction	c2	p-value	c2	p-value	enriched direction	c2	p-value	c2	p-value	enriched direction	c2	p-value	c2	p-value	enriched direction	c2	p-value	c2	p-value	enriched direction	c2	p-value	c2	p-value	enriched direction	c2	p-value	c2	p-value	enriched direction	c2	p-value	c2	p-value	enriched direction
Lohman 2017	Infection	22.75	< .001**	4.9	0.0269*	-	n.a	n.a	n.a	n.a	n.a	n.a	n.a	n.a	n.a	n.a	n.s	n.s	n.a	n.a	n.a	n.a	n.a	n.a	n.a	n.a	109.21	< .001**	4.17	0.0412*	-	n.s	n.s	n.a	n.a	n.a	n.a	n.a	n.a	n.a	n.a
	Population	19.293	< .001**	n.s	n.s	n.s	19.58	< .001**	4.9	0.0269	+	5.75	0.0165*	n.s	n.s	n.s	n.s	n.s	n.a	n.a	n.a	n.s	n.s	n.a	n.a	n.a	n.a	n.a	n.a	n.a	n.a	n.s	n.s	n.a	n.a	n.a	n.s	n.s	n.a	n.a	n.a
Fuess 2021 (mol. ecol.)	Infection	74.21	< .001**	n.s	n.s	n.s	9.78	0.00176*	n.s	n.s	n.s	n.s	n.s	n.a	n.a	n.a	59.91	< .001**	35.027	< .001**	+	9.3663	0.00221*	8.643	0.00328*	-	n.a	n.a	n.a	n.a	n.a	5.9441	0.0148*	n.s	n.s	n.s	n.s	n.s	n.a	n.a	n.a
	RBC vs. GBC	22.565	< .001**	24.75	< .001**	+	11.398	< .001**	6.125	0.0133	+	n.s	n.s	n.a	n.a	n.a	n.s	n.s	n.a	n.a	n.a	37.303	< .001**	13.067	< .001**	+	n.s	n.s	n.a	n.a	n.a	n.s	n.s	n.a	n.a	n.a	n.a	n.a	n.a	n.a	n.a
	F2 vs. RBC	6.1327	0.0133	78.135	< .001**	-	n.s	n.s	n.a	n.a	n.a	4.7164	0.0299*	54.744	< .001**	-	n.s	n.s	n.a	n.a	n.a	n.s	n.s	n.a	n.a	n.a	n.s	n.s	n.a	n.a	n.a	n.s	n.s	n.a	n.a	n.a	n.a	n.a	n.a	n.a	n.a
	Pop*Fib	6.249	0.01243	n.s	n.s	n.s	n.s	n.s	n.a	n.a	n.a	n.s	n.s	n.a	n.a	n.a	4.795	0.0285*	n.s	n.s	n.s	n.s	n.s	n.a	n.a	n.a	n.s	n.s	n.a	n.a	n.a	n.s	n.s	n.a	n.a	n.a	4.731	0.0296*	n.s	n.s	n.s
Fuess 2021 (mbio)	Diversity	23.735	< .001**	4.5156	0.0336*	+	n.s	n.s	n.a	n.a	n.a	n.s	n.s	n.a	n.a	n.a	n.s	n.s	n.a	n.a	n.a	20.568	< .001**	n.s	n.s	n.s	n.a	n.a	n.s	n.s	n.s	15.06	< .001**	n.s	n.s	n.s	n.s	n.s	n.a	n.a	n.a
	Betaproteobacteria	6.4895	0.0109*	11.25	< .001**	+	n.s	n.s	n.a	n.a	n.a	15.66	< .001**	10.08	0.0015	+	n.s	n.s	n.a	n.a	n.a	n.s	n.s	n.a	n.a	n.a	n.s	n.s	n.a	n.a	n.a	n.s	n.s	n.a	n.a	n.a	n.a	n.a	n.a	n.a	n.a
	Caulobacteraceae	33.32	< .001**	14.7	< .001**	+	n.s	n.s	n.a	n.a	n.a	n.s	n.s	n.a	n.a	n.a	n.s	n.s	n.a	n.a	n.a	49.233	< .001**	5.818	0.0159*	+	n.a	n.a	n.a	n.a	n.a	11.94	< .001**	n.s	n.s	n.s	n.s	n.s	n.a	n.a	n.a
	Chitinophagaceae	13.75	< .001**	n.s	n.s	n.s	n.s	n.s	n.a	n.a	n.a	n.s	n.s	n.a	n.a	n.a	n.s	n.s	n.a	n.a	n.a	7.22	0.00721*	n.s	n.s	n.s	n.a	n.a	n.a	n.a	n.a	42.7	< .001**	n.s	n.s	n.s	n.a	n.a	n.a	n.a	n.a
	Chlamydiales	24.457	< .001**	4.05	0.0442*	+	n.a	n.a	n.a	n.a	n.a	12.77	< .001**	6.13	0.0133	+	n.s	n.s	n.a	n.a	n.a	7.64	0.00573*	n.s	n.s	n.s	n.s	n.s	n.a	n.a	n.a	14.59	< .001**	n.s	n.s	n.s	n.s	n.s	n.a	n.a	n.a
	Clostridiaceae 1	12.557	< .001**	10.452	0.00123*	-	n.s	n.s	n.a	n.a	n.a	17.713	< .001**	14.06	< .001**	-	n.s	n.s	n.a	n.a	n.a	n.s	n.s	n.a	n.a	n.a	n.a	n.a	n.a	n.a	n.a	5.22	0.0223*	n.s	n.s	n.s	n.s	n.s	n.a	n.a	n.a
	Geodermatophilaceae	n.s	n.s	n.a	n.a	n.a	n.a	n.a	n.a	n.a	n.a	11.3	< .001**	9.09	0.00257	-	n.s	n.s	n.a	n.a	n.a	n.a	n.a	n.a	n.a	n.a	n.s	n.s	n.a	n.a	n.a	n.s	n.s	n.a	n.a	n.a	n.a	n.a	n.a	n.a	n.a
	Halomonadaceae	13.44	< .001**	12.5	< .001**	-	n.s	n.s	n.a	n.a	n.a	4.71	0.0300*	4.17	0.0412	-	n.s	n.s	n.a	n.a	n.a	n.s	n.s	n.a	n.a	n.a	n.a	n.a	n.a	n.a	n.a	21.661	< .001**	n.s	n.s	n.s	n.a	n.a	n.a	n.a	n.a
	Incertae Sedis XI	22.87	< .001**	n.s	n.s	n.s	n.s	n.s	n.a	n.a	n.a	20.34	< .001**	9.09	0.00257	+	n.s	n.s	n.a	n.a	n.a	9.7	0.00184*	n.s	n.s	n.s	n.s	n.s	n.a	n.a	n.a	n.s	n.s	n.a	n.a	n.a	n.s	n.s	n.a	n.a	n.a
	Methylobacteriaceae	16.419	< .001**	7.682	0.00558*	+	n.s	n.s	n.a	n.a	n.a	n.s	n.s	n.a	n.a	n.a	n.s	n.s	n.a	n.a	n.a	8.42	0.0037*	n.s	n.s	n.s	n.a	n.a	n.a	n.a	n.a	29.18	< .001**	n.s	n.x	n.x	n.s	n.s	n.a	n.a	n.a
	Nocardiaceae	17.743	< .001**	4.364	0.0367*	-	n.s	n.s	n.a	n.a	n.a	10.06	0.0015*	12.071	< .001**	-	n.s	n.s	n.a	n.a	n.a	8.65	0.0033*	n.s	n.s	n.s	n.s	n.s	n.a	n.a	n.a	9.05	0.00263*	n.s	n.s	n.s	n.s	n.s	n.a	n.a	n.a
	Orbaceae	5.19	0.0227*	9.09	0.00247	-	n.s	n.s	n.a	n.a	n.a	12.771	< .001**	5.14	0.0233	-	n.s	n.s	n.a	n.a	n.a	n.s	n.s	n.a	n.a	n.a	n.a	n.a	n.a	n.a	n.a	n.a	n.a	n.a	n.a	n.a	n.a	n.a	n.a	n.a	n.a
	Peptostreptococcaceae	16.909	< .001**	4.364	0.0367*	-	n.s	n.s	n.a	n.a	n.a	12.29	< .001**	12.071	< .001**	-	n.s	n.s	n.a	n.a	n.a	8.36	0.00383*	n.s	n.s	n.s	n.a	n.a	n.a	n.a	n.a	5.44	0.0197	n.s	n.s	n.s	n.s	n.s	n.a	n.a	n.a
	Rubrobacteraceae	4.94	0.0263*	10.08	0.0015	-	n.a	n.a	n.a	n.a	n.a	6.03	0.0141*	4.17	0.0412	-	n.s	n.s	n.a	n.a	n.a	n.s	n.s	n.a	n.a	n.a	n.a	n.a	n.a	n.a	n.a	8.86	0.00292*	n.s	n.s	n.s	n.a	n.a	n.a	n.a	n.a
	Spartobacteria	n.s	n.s	n.a	n.a	n.a	n.s	n.s	n.a	n.a	n.a	n.s	n.s	n.a	n.a	n.a	n.a	n.a	n.a	n.a	n.a	n.s	n.s	n.a	n.a	n.a	n.a	n.a	n.a	n.a	n.a	9.83	0.00172*	n.s	n.s	n.s	n.a	n.a	n.a	n.a	n.a
